# Calumenin contributes to epithelial-mesenchymal transition and predicts poor survival in glioma

**DOI:** 10.1101/2020.07.05.188318

**Authors:** Ying Yang, Jin Wang, Shihai Xu, Fei Shi, Aijun Shan

**Affiliations:** Department of Pediatrics, Futian Women and Children Health Institute, Shenzhen 518045, China; Department of Emergency, Shenzhen People’s Hospital (The Second Clinical Medical College◻Jinan University; The First Affiliated Hospital, Southern University of Science and Technology), Shenzhen 518020, China

**Keywords:** Calumenin, CALU, glioma, epithelial-mesenchymal transition, EMT

## Abstract

Calumenin (CALU) has been reported to be associated with invasiveness and metastasis in some malignancies. However, in glioma, the role of CALU remains unclear. In the current study, we aimed to unveil its role in glioma based on transcriptome level. Clinical and transcriptome data of 998 glioma patients, including 301 from CGGA mRNA microarray dataset and 697 from TCGA RNA sequencing dataset, were downloaded and analyzed. R language was used to perform statistical analyses and generate figures. In glioma, CALU expression seemed to be positively associated with WHO grade system, and was enriched in IDH wildtype, mesenchymal and classical subtype. Genes that tightly correlated with CALU were screened and annotated with Gene Ontology, and it turned out that, these genes were highly enriched in cell/biological adhesion, response to wounding, and extracellular matrix/structure organization, all of which were strongly correlated with the epithelial-mesenchymal transition (EMT) phenotype. Subsequent GSEA analysis further validated the profound involvement of CALU in EMT. To get further understanding of the association between EMT and CALU, GSVA analysis was performed to identify the EMT signaling pathways that CALU might involve. CALU expression was found to be positively correlated with TGFβ, PI3K/AKT, and hypoxia pathway. Furthermore, Pearson correlation indicated that CALU played synergistically with EMT key markers, including N-cadherin, vimentin, snail, slug and TWIST1, in both CGGA and TCGA dataset. Kaplan-Meier curves and Cox regression analyses showed that higher CALU predicted a worse survival for patients, and the prognostic value was independent of WHO grade and age. In conclusion, CALU was correlated with more malignant phenotypes in glioma. Moreover, CALU seemed to serve as a pro-EMT molecular target and could contribute to predict prognosis independently for glioma patients.
