## Supplemental Table 2 for "Calumenin contributes to epithelial-mesenchymal transition and predicts poor survival in glioma"

### Sheet: Intersect_pan_glioma_pos_cor_wi
Supplementary Table 2. CALU-positively-correlated genes that overlap between CGGA and TCGA glioma (Pearson r >0.6).
1	ABCC3
2	ACTN4
3	ADAM12
4	ADAM9
5	ADPGK
6	AFAP1L1
7	AK2
8	ALG2
9	ANTXR2
10	ANXA1
11	ANXA2
12	ANXA5
13	APOBEC3F
14	ARAP3
15	ARF4
16	ASPN
17	BACE2
18	BCAT1
19	BCL10
20	BCL2L12
21	BCL3
22	BET1
23	BGN
24	CALD1
25	CALU
26	CANT1
27	CASP2
28	CASP4
29	CASP6
30	CD248
31	CD276
32	CD58
33	CD93
34	CDK2
35	CHPF2
36	CHRNA9
37	CKAP4
38	CLCF1
39	CLIC1
40	CLIC4
41	CNPY4
42	COL1A1
43	COL1A2
44	COL3A1
45	COL4A1
46	COL4A2
47	COL5A1
48	COL5A2
49	COL6A2
50	COL8A1
51	CTHRC1
52	DCBLD2
53	DPYD
54	DYRK3
55	E2F7
56	EDEM2
57	EHD4
58	ELF4
59	EMILIN1
60	EMP3
61	ENPEP
62	ERI1
63	ETV6
64	EVC
65	EVC2
66	FAM114A1
67	FAM126A
68	FAM20C
69	FAM91A1
70	FBLIM1
71	FEM1C
72	FKBP1A
73	FKBP9
74	FLNA
75	FN1
76	FNDC3B
77	FSTL1
78	FZD1
79	GALNT5
80	GDF15
81	GPX8
82	GUSB
83	HEXB
84	HSPG2
85	HTRA3
86	HUS1
87	IBSP
88	IKBIP
89	IL10RB
90	IQGAP1
91	ITGA1
92	ITGA4
93	ITGA5
94	ITGB1
95	JAG1
96	KDELR1
97	KDELR2
98	KDELR3
99	LAMB1
100	LAMC1
101	LATS2
102	LIMS1
103	LMAN1
104	LOX
105	LOXL1
106	LOXL2
107	LUM
108	LYZ
109	MAP2K3
110	MIR155HG
111	MMP11
112	MMP14
113	MMP9
114	MPZL2
115	MRC2
116	MSN
117	MSR1
118	MXRA5
119	MYCBP
120	MYL12A
121	MYOF
122	NAMPT
123	NEK6
124	NID1
125	NIP7
126	NOX4
127	NRP1
128	NTAN1
129	OSMR
130	OSTC
131	PCDH18
132	PCOLCE
133	PDIA3
134	PDIA4
135	PDIA5
136	PDLIM1
137	PDPN
138	PFN1
139	PGM2
140	PHTF1
141	PI4K2B
142	PLAU
143	PLAUR
144	PLBD1
145	PLEK2
146	PLOD2
147	PLOD3
148	PLP2
149	PMM2
150	POSTN
151	PPIC
152	PPP1R3B
153	PTPN12
154	PTX3
155	PYGL
156	RAB27A
157	RAP2C
158	RBMS1
159	RDH10
160	RHOJ
161	RRM2
162	RUNX1
163	S100A11
164	S100A4
165	SDC1
166	SEC24D
167	SERPINH1
168	SH3GLB1
169	SHC1
170	SHCBP1
171	SLC30A7
172	SLC35D1
173	SLC35F5
174	SPPL2A
175	SPRY1
176	SRPX2
177	STEAP3
178	STK17A
179	TAGLN2
180	TES
181	TGFB1I1
182	TGIF1
183	THBS1
184	TIMP1
185	TMEM71
186	TMEM87B
187	TNC
188	TNFAIP6
189	TNFAIP8
190	TNFRSF12A
191	TPM4
192	TRAM1
193	TRAM2
194	TREM1
195	TTC26
196	TXNDC5
197	UBE3C
198	VDR
199	VEGFA
200	VIM
201	WEE1
202	ZNF217
203	ZYX
